# Pervasive environmental chemicals impair oligodendrocyte development

**DOI:** 10.1101/2023.02.10.528042

**Authors:** Erin F. Cohn, Benjamin L.L. Clayton, Mayur Madhavan, Sara Yacoub, Yuriy Federov, Katie Paul-Friedman, Timothy J. Shafer, Paul J. Tesar

**Affiliations:** Department of Genetics and Genome Sciences, Case Western Reserve University School of Medicine, Cleveland, Ohio 44106, USA; Center for Computational Toxicology and Exposure, Office of Research and Development, U.S. Environmental Protection Agency, Research Triangle Park, North Carolina 27711, USA

## Abstract

Exposure to environmental chemicals can impair neurodevelopment^1–4^. Oligodendrocytes that wrap around axons to boost neurotransmission may be particularly vulnerable to chemical toxicity as they develop throughout fetal development and into adulthood^5,6^. However, few environmental chemicals have been assessed for potential risks to oligodendrocyte development. Here, we utilized a high-throughput developmental screen and human cortical brain organoids, which revealed environmental chemicals in two classes that disrupt oligodendrocyte development through distinct mechanisms. Quaternary compounds, ubiquitous in disinfecting agents, hair conditioners, and fabric softeners, were potently and selectively cytotoxic to developing oligodendrocytes through activation of the integrated stress response. Organophosphate flame retardants, commonly found in household items such as furniture and electronics, were non-cytotoxic but prematurely arrested oligodendrocyte maturation. Chemicals from each class impaired human oligodendrocyte development in a 3D organoid model of prenatal cortical development. In analysis of epidemiological data from the CDC’s National Health and Nutrition Examination Survey, adverse neurodevelopmental outcomes were associated with childhood exposure to the top organophosphate flame retardant identified by our oligodendrocyte toxicity platform. Collectively, our work identifies toxicological vulnerabilities specific to oligodendrocyte development and highlights common household chemicals with high exposure risk to children that warrant deeper scrutiny for their impact on human health.
