## Supplementary Table 3 for "Pervasive environmental chemicals impair oligodendrocyte development"

### Sheet: GSEA_Hallmark_1
Cohn et al. Pervasive environmental chemicals impair oligodendrocyte development
Tributyltetradecylphosphonium GSEA, Hallmark gene sets
NAME	GS<br> follow link to MSigDB	GS DETAILS	SIZE	ES	NES	NOM p-val	FDR q-val	FWER p-val	RANK AT MAX	LEADING EDGE
HALLMARK_TNFA_SIGNALING_VIA_NFKB	HALLMARK_TNFA_SIGNALING_VIA_NFKB	Details ...	160	0.243533	3.53288	0	0	0	3026	tags=44%, list=20%, signal=55%
HALLMARK_PROTEIN_SECRETION	HALLMARK_PROTEIN_SECRETION	Details ...	88	0.27845	3.07357	0	0	0	9096	tags=89%, list=61%, signal=226%
HALLMARK_OXIDATIVE_PHOSPHORYLATION	HALLMARK_OXIDATIVE_PHOSPHORYLATION	Details ...	174	0.188374	2.91346	0	0	0	10086	tags=86%, list=68%, signal=263%
HALLMARK_CHOLESTEROL_HOMEOSTASIS	HALLMARK_CHOLESTEROL_HOMEOSTASIS	Details ...	63	0.289804	2.72403	0	0	0	4694	tags=60%, list=31%, signal=88%
HALLMARK_EPITHELIAL_MESENCHYMAL_TRANSITION	HALLMARK_EPITHELIAL_MESENCHYMAL_TRANSITION	Details ...	147	0.176858	2.47522	0	0.00121718	0.004	3477	tags=41%, list=23%, signal=53%
HALLMARK_MYOGENESIS	HALLMARK_MYOGENESIS	Details ...	148	0.172687	2.4548	0	0.00134765	0.005	3901	tags=43%, list=26%, signal=58%
HALLMARK_APICAL_JUNCTION	HALLMARK_APICAL_JUNCTION	Details ...	159	0.16036	2.37468	0	0.00264365	0.012	6642	tags=60%, list=45%, signal=108%
HALLMARK_TGF_BETA_SIGNALING	HALLMARK_TGF_BETA_SIGNALING	Details ...	51	0.284297	2.3585	0	0.0023132	0.012	8061	tags=82%, list=54%, signal=178%
HALLMARK_ESTROGEN_RESPONSE_LATE	HALLMARK_ESTROGEN_RESPONSE_LATE	Details ...	149	0.156883	2.24746	0	0.00334825	0.02	4492	tags=46%, list=30%, signal=65%
HALLMARK_FATTY_ACID_METABOLISM	HALLMARK_FATTY_ACID_METABOLISM	Details ...	122	0.172979	2.212	0.00193798	0.00490703	0.031	9916	tags=84%, list=66%, signal=247%
HALLMARK_P53_PATHWAY	HALLMARK_P53_PATHWAY	Details ...	167	0.146979	2.20115	0.0021097	0.00489276	0.034	6141	tags=56%, list=41%, signal=94%
HALLMARK_UV_RESPONSE_DN	HALLMARK_UV_RESPONSE_DN	Details ...	125	0.156939	2.04552	0.00396825	0.0110026	0.083	7586	tags=66%, list=51%, signal=134%
HALLMARK_COAGULATION	HALLMARK_COAGULATION	Details ...	79	0.189375	1.96201	0.00207469	0.0185875	0.149	5122	tags=53%, list=34%, signal=81%
HALLMARK_ESTROGEN_RESPONSE_EARLY	HALLMARK_ESTROGEN_RESPONSE_EARLY	Details ...	160	0.127852	1.90037	0.00988142	0.0245698	0.198	4081	tags=40%, list=27%, signal=54%
HALLMARK_KRAS_SIGNALING_DN	HALLMARK_KRAS_SIGNALING_DN	Details ...	106	0.156619	1.89429	0.00776699	0.0238061	0.204	1902	tags=28%, list=13%, signal=32%
HALLMARK_HYPOXIA	HALLMARK_HYPOXIA	Details ...	161	0.131804	1.87133	0.00806452	0.0247715	0.224	6025	tags=53%, list=40%, signal=89%
HALLMARK_APOPTOSIS	HALLMARK_APOPTOSIS	Details ...	117	0.141502	1.81641	0.0140845	0.0331773	0.307	6450	tags=57%, list=43%, signal=100%
HALLMARK_ANDROGEN_RESPONSE	HALLMARK_ANDROGEN_RESPONSE	Details ...	86	0.154721	1.71186	0.0282258	0.0566492	0.485	6380	tags=58%, list=43%, signal=101%
HALLMARK_WNT_BETA_CATENIN_SIGNALING	HALLMARK_WNT_BETA_CATENIN_SIGNALING	Details ...	38	0.227915	1.68761	0.0224949	0.0596943	0.525	4461	tags=53%, list=30%, signal=75%
HALLMARK_XENOBIOTIC_METABOLISM	HALLMARK_XENOBIOTIC_METABOLISM	Details ...	136	0.105573	1.43473	0.0742972	0.175276	0.909	6229	tags=52%, list=42%, signal=89%
HALLMARK_INFLAMMATORY_RESPONSE	HALLMARK_INFLAMMATORY_RESPONSE		112	0.113759	1.41272	0.104723	0.184458	0.93	3111	tags=32%, list=21%, signal=40%
HALLMARK_MTORC1_SIGNALING	HALLMARK_MTORC1_SIGNALING		177	0.0898377	1.41007	0.098	0.177917	0.931	12755	tags=94%, list=85%, signal=641%
HALLMARK_COMPLEMENT	HALLMARK_COMPLEMENT		127	0.102533	1.37459	0.0987654	0.196536	0.95	10233	tags=79%, list=69%, signal=248%
HALLMARK_PI3K_AKT_MTOR_SIGNALING	HALLMARK_PI3K_AKT_MTOR_SIGNALING		94	0.120533	1.34858	0.125483	0.209059	0.962	10754	tags=84%, list=72%, signal=299%
HALLMARK_ADIPOGENESIS	HALLMARK_ADIPOGENESIS		167	0.088399	1.33256	0.16129	0.214256	0.971	11295	tags=84%, list=76%, signal=343%
HALLMARK_UV_RESPONSE_UP	HALLMARK_UV_RESPONSE_UP		125	0.0953314	1.29186	0.158192	0.238126	0.984	10408	tags=79%, list=70%, signal=260%
HALLMARK_UNFOLDED_PROTEIN_RESPONSE	HALLMARK_UNFOLDED_PROTEIN_RESPONSE		103	0.10633	1.26284	0.172917	0.25793	0.987	10739	tags=83%, list=72%, signal=292%
HALLMARK_IL2_STAT5_SIGNALING	HALLMARK_IL2_STAT5_SIGNALING		144	0.0818674	1.12346	0.297521	0.404778	1	6251	tags=50%, list=42%, signal=85%
HALLMARK_SPERMATOGENESIS	HALLMARK_SPERMATOGENESIS		89	0.0974533	1.08092	0.342685	0.448537	1	10962	tags=83%, list=73%, signal=311%
HALLMARK_PEROXISOME	HALLMARK_PEROXISOME		79	0.101698	1.05359	0.390946	0.471775	1	11902	tags=90%, list=80%, signal=441%
HALLMARK_KRAS_SIGNALING_UP	HALLMARK_KRAS_SIGNALING_UP		128	0.0683589	0.902016	0.548828	0.697937	1	9481	tags=70%, list=64%, signal=191%
HALLMARK_BILE_ACID_METABOLISM	HALLMARK_BILE_ACID_METABOLISM		72	0.0891911	0.901413	0.551308	0.677022	1	3649	tags=33%, list=24%, signal=44%
HALLMARK_IL6_JAK_STAT3_SIGNALING	HALLMARK_IL6_JAK_STAT3_SIGNALING		54	0.099467	0.865535	0.628968	0.714927	1	1560	tags=20%, list=10%, signal=23%
HALLMARK_HEDGEHOG_SIGNALING	HALLMARK_HEDGEHOG_SIGNALING		33	0.119725	0.81661	0.686627	0.772484	1	9070	tags=73%, list=61%, signal=185%
HALLMARK_HEME_METABOLISM	HALLMARK_HEME_METABOLISM		153	0.0529146	0.764849	0.764486	0.829835	1	6338	tags=48%, list=42%, signal=82%
HALLMARK_NOTCH_SIGNALING	HALLMARK_NOTCH_SIGNALING		30	0.118911	0.762652	0.77621	0.809892	1	12157	tags=93%, list=81%, signal=502%
HALLMARK_ANGIOGENESIS	HALLMARK_ANGIOGENESIS		26	0.125587	0.757831	0.766129	0.795096	1	1572	tags=23%, list=11%, signal=26%
HALLMARK_ALLOGRAFT_REJECTION	HALLMARK_ALLOGRAFT_REJECTION		97	0.0630752	0.723569	0.844444	0.818234	1	6295	tags=48%, list=42%, signal=83%

### Sheet: GSEA_Hallmark_2
Cohn et al. Pervasive environmental chemicals impair oligodendrocyte development
Methyltrioctylammonium chloride GSEA, Hallmark gene sets
NAME	GS<br> follow link to MSigDB	GS DETAILS	SIZE	ES	NES	NOM p-val	FDR q-val	FWER p-val	RANK AT MAX	LEADING EDGE
HALLMARK_TNFA_SIGNALING_VIA_NFKB	HALLMARK_TNFA_SIGNALING_VIA_NFKB	Details ...	161	0.280855	4.16481	0	0	0	3044	tags=48%, list=20%, signal=59%
HALLMARK_OXIDATIVE_PHOSPHORYLATION	HALLMARK_OXIDATIVE_PHOSPHORYLATION	Details ...	174	0.197155	3.01637	0	0.00146506	0.002	10312	tags=87%, list=68%, signal=269%
HALLMARK_PROTEIN_SECRETION	HALLMARK_PROTEIN_SECRETION	Details ...	89	0.239832	2.64262	0	0.00309231	0.006	8840	tags=82%, list=58%, signal=195%
HALLMARK_COAGULATION	HALLMARK_COAGULATION	Details ...	79	0.243299	2.5325	0	0.00348772	0.009	4977	tags=57%, list=33%, signal=84%
HALLMARK_P53_PATHWAY	HALLMARK_P53_PATHWAY	Details ...	169	0.156816	2.39347	0.00215054	0.00467456	0.015	6904	tags=61%, list=45%, signal=110%
HALLMARK_MYOGENESIS	HALLMARK_MYOGENESIS	Details ...	150	0.168126	2.38836	0	0.00389547	0.015	3953	tags=43%, list=26%, signal=57%
HALLMARK_APICAL_JUNCTION	HALLMARK_APICAL_JUNCTION	Details ...	161	0.152626	2.23398	0.00207039	0.00832515	0.038	4500	tags=45%, list=30%, signal=63%
HALLMARK_KRAS_SIGNALING_DN	HALLMARK_KRAS_SIGNALING_DN	Details ...	110	0.175335	2.14932	0.00610998	0.0116874	0.062	3156	tags=38%, list=21%, signal=48%
HALLMARK_HYPOXIA	HALLMARK_HYPOXIA	Details ...	155	0.14241	2.05675	0	0.0165188	0.099	7955	tags=66%, list=52%, signal=138%
HALLMARK_CHOLESTEROL_HOMEOSTASIS	HALLMARK_CHOLESTEROL_HOMEOSTASIS	Details ...	64	0.215817	2.04107	0.00587084	0.0156157	0.103	5281	tags=56%, list=35%, signal=86%
HALLMARK_TGF_BETA_SIGNALING	HALLMARK_TGF_BETA_SIGNALING	Details ...	50	0.243346	2.03268	0.00201207	0.0156801	0.112	8774	tags=82%, list=58%, signal=193%
HALLMARK_UV_RESPONSE_DN	HALLMARK_UV_RESPONSE_DN	Details ...	125	0.154676	2.01788	0	0.0149369	0.116	8609	tags=72%, list=57%, signal=165%
HALLMARK_EPITHELIAL_MESENCHYMAL_TRANSITION	HALLMARK_EPITHELIAL_MESENCHYMAL_TRANSITION	Details ...	142	0.134117	1.90755	0.0137255	0.0248112	0.205	5578	tags=50%, list=37%, signal=78%
HALLMARK_XENOBIOTIC_METABOLISM	HALLMARK_XENOBIOTIC_METABOLISM	Details ...	137	0.136217	1.84888	0.01222	0.0326602	0.274	5823	tags=52%, list=38%, signal=83%
HALLMARK_ESTROGEN_RESPONSE_LATE	HALLMARK_ESTROGEN_RESPONSE_LATE	Details ...	150	0.125054	1.80991	0.010101	0.039145	0.329	3588	tags=36%, list=24%, signal=47%
HALLMARK_COMPLEMENT	HALLMARK_COMPLEMENT	Details ...	123	0.140248	1.80326	0.0178218	0.0377561	0.338	6039	tags=54%, list=40%, signal=88%
HALLMARK_INFLAMMATORY_RESPONSE	HALLMARK_INFLAMMATORY_RESPONSE	Details ...	113	0.143477	1.78179	0.0178218	0.040042	0.372	6576	tags=58%, list=43%, signal=101%
HALLMARK_FATTY_ACID_METABOLISM	HALLMARK_FATTY_ACID_METABOLISM	Details ...	120	0.130733	1.67563	0.037037	0.0627307	0.544	8412	tags=68%, list=55%, signal=152%
HALLMARK_APOPTOSIS	HALLMARK_APOPTOSIS	Details ...	122	0.128679	1.64945	0.0299401	0.0688866	0.597	8273	tags=67%, list=54%, signal=146%
HALLMARK_WNT_BETA_CATENIN_SIGNALING	HALLMARK_WNT_BETA_CATENIN_SIGNALING	Details ...	38	0.216301	1.60461	0.0597302	0.0805599	0.673	5518	tags=58%, list=36%, signal=91%
HALLMARK_ESTROGEN_RESPONSE_EARLY	HALLMARK_ESTROGEN_RESPONSE_EARLY		160	0.104672	1.55514	0.0513308	0.0964753	0.753	2794	tags=29%, list=18%, signal=35%
HALLMARK_ADIPOGENESIS	HALLMARK_ADIPOGENESIS		167	0.100625	1.49389	0.0757576	0.121371	0.835	9133	tags=70%, list=60%, signal=174%
HALLMARK_UV_RESPONSE_UP	HALLMARK_UV_RESPONSE_UP		130	0.112186	1.4486	0.0815534	0.138898	0.886	8946	tags=70%, list=59%, signal=169%
HALLMARK_ANDROGEN_RESPONSE	HALLMARK_ANDROGEN_RESPONSE		85	0.125387	1.34174	0.146091	0.205487	0.968	6328	tags=54%, list=42%, signal=92%
HALLMARK_MTORC1_SIGNALING	HALLMARK_MTORC1_SIGNALING		178	0.0831467	1.30872	0.150097	0.223078	0.982	12495	tags=90%, list=82%, signal=503%
HALLMARK_HEME_METABOLISM	HALLMARK_HEME_METABOLISM		155	0.0890889	1.29357	0.158111	0.227732	0.984	8757	tags=66%, list=58%, signal=155%
HALLMARK_IL6_JAK_STAT3_SIGNALING	HALLMARK_IL6_JAK_STAT3_SIGNALING		60	0.137729	1.264	0.185606	0.244347	0.99	8045	tags=67%, list=53%, signal=141%
HALLMARK_PI3K_AKT_MTOR_SIGNALING	HALLMARK_PI3K_AKT_MTOR_SIGNALING		94	0.107659	1.23009	0.199179	0.266267	0.994	8881	tags=69%, list=58%, signal=165%
HALLMARK_MITOTIC_SPINDLE	HALLMARK_MITOTIC_SPINDLE		194	0.0687956	1.09367	0.326336	0.418831	1	12518	tags=89%, list=82%, signal=500%
HALLMARK_ALLOGRAFT_REJECTION	HALLMARK_ALLOGRAFT_REJECTION		100	0.090363	1.06092	0.364729	0.448715	1	5777	tags=47%, list=38%, signal=75%
HALLMARK_UNFOLDED_PROTEIN_RESPONSE	HALLMARK_UNFOLDED_PROTEIN_RESPONSE		103	0.0846834	1.02327	0.41954	0.487045	1	12294	tags=89%, list=81%, signal=465%
HALLMARK_HEDGEHOG_SIGNALING	HALLMARK_HEDGEHOG_SIGNALING		33	0.143851	0.992232	0.451883	0.5173	1	6567	tags=58%, list=43%, signal=101%
HALLMARK_KRAS_SIGNALING_UP	HALLMARK_KRAS_SIGNALING_UP		136	0.0629814	0.846288	0.63843	0.727586	1	4749	tags=38%, list=31%, signal=54%
HALLMARK_ANGIOGENESIS	HALLMARK_ANGIOGENESIS		27	0.12633	0.793223	0.704918	0.789062	1	9339	tags=74%, list=61%, signal=192%
HALLMARK_BILE_ACID_METABOLISM	HALLMARK_BILE_ACID_METABOLISM		72	0.0795608	0.785109	0.734568	0.779341	1	3650	tags=32%, list=24%, signal=42%
HALLMARK_NOTCH_SIGNALING	HALLMARK_NOTCH_SIGNALING		30	0.113376	0.735335	0.804124	0.826848	1	5371	tags=47%, list=35%, signal=72%
HALLMARK_INTERFERON_GAMMA_RESPONSE	HALLMARK_INTERFERON_GAMMA_RESPONSE		129	0.046347	0.612342	0.953488	0.935544	1	6133	tags=45%, list=40%, signal=75%
